# Comprehensive cell surface proteomics defines markers of classical, intermediate and non-classical monocytes

**DOI:** 10.1101/2020.02.20.958009

**Authors:** Benjamin J. Ravenhill, Lior Soday, Jack Houghton, Robin Antrobus, Michael P. Weekes

**Affiliations:** Cambridge Institute for Medical Research, University of Cambridge, Hills Road, Cambridge, CB2 0XY, UK

## Abstract

Monocytes are a critical component of the cellular innate immune system, and can be subdivided into classical, intermediate and non-classical subsets on the basis of surface CD14 and CD16 expression. Classical monocytes play the canonical role of phagocytosis, and account for the majority of circulating cells. Intermediate and non-classical cells are known to exhibit varying levels of phagocytosis and cytokine secretion, and are differentially expanded in certain pathological states. Characterisation of cell surface proteins expressed by each subset is informative not only to improve understanding of phenotype, but may also provide biological insights into function. Here we use highly multiplexed Tandem-Mass-Tag (TMT)-based mass spectrometry with selective cell surface biotinylation to characterise the classical monocyte surface proteome, then interrogate the phenotypic differences between each monocyte subset to identify novel protein markers.
