## Supplementary table 3 for "Comprehensive cell surface proteomics defines markers of classical, intermediate and non-classical monocytes"

### Sheet: Protein summary
		Protein	Other name(s)	Reported Function	PMID
		ALCAM	CD166	Implicated in monocyte diapedesis	28273717, 15048703
		BSG	CD147	Role in monocarboxylate transporter localisation to the cell surface. Isoform 1 may play a pro-inflammatory role for monocytes.	21620857, 17127621
		CD33	SIGLEC3	Role in cell-cell interactions and maintenance of immune cell resting state. Inhibitory receptor and C1q ligand.	28325905, 15597323
		CD44		Implicated in cell-cell interactions, adhesion and migration. Potential role in monocyte differentiation.	28326306, 24850301
		CD93	C1qR	Reported to bind C1q and enhance phagocytosis. Reported role in cell adhesion.	11781389, 9047234, 26848865
		CD97	ADGRE5	Binds CD55, also implicated in cell adhesion and resistance to apoptosis.	9064337, 30728423
		CD99	MIC2	Diverse roles including T-cell adhesion and extravasion. Also implicated in thymocyte apoptosis.	29305692, 18923973
		CR1	CD35	Acts as a cell surface receptor for particles opsonised by complement, facilitating their phagocytosis.	8326130
		FCGRIIIA	CD16	A and B isoforms (FCGRIIIA/B), Fc receptor for monomeric or complexed IgG. A-form has roles in phagocytosis and antibody dependent cellular cytotoxicity. Effector function dependent on antibody glycosylation state.	21768335, 22023369, 7592758
		ICAM2	CD102	Ligand for LFA-1. Epithelial expression linked to leukocyte migration.	1676048
		ICAM3	CD50	Ligand for LFA-1 and αdβ2 integrins, role in apoptotic neutrophil apoptosis. Also plays a role in immunological synapse formation. Downregulated on monocyte to macrophage differentiation.	22479382, 1448173
		ITGA5	CD49e	One of 18 mammalian alpha integrin chains which form cell surface heterodimers with integrin beta subunits. Integrins are often involved in extracellular adhesion and bidirectional transmembrane signalling.	21421922, 19289150
		ITGB2	CD18	Subcomponent of the receptor for ICAM1-4 and secreted ISG15. Involved in leucocyte adhesion and transmigration. Deficiency results in primary immunodeficiency (Leukocyte adhesion deficiency). Possible role in monocyte haematopoiesis in infection.	12488604, 30233576
		LTB4R	BLTR	Cell surface G-protein coupled receptor for the proinflammatory leukotriene B4. Plays a role in chemotaxis. Potential role in inflammatory arthritis.	9177352, 16670336
		SELPLG	CD162, PSGL-1	P-selectin ligand with a role in rolling adhesion. Also acts as a receptor for Enterovirus 71.	11566773, 19543284
		SIGLEC10	SLG2	Sialic acid binding protein and ligand for VAP1. Known role in lymphocyte endothelial adhesion.	11284738, 11358961, 19861682
		SLC6A6		Taurine and beta-alanine transporter. Highly expressed in several colorectal cancer cell lines, potential anti-apoptotic role.	8382624, 24781822
		SPN	CD43	Widely expressed in leukocytes. Role in E-selectin binding for T-cells. Reported to regulate T-cell IFN-gamma transcription.	26700769, 18036228
		TSPAN14		Reported to form complexes with transmembrane metalloproteinase ADAM10, regulates cellular localisation of ADAM10.	30013551, 23091066, 23035126
